# Variable ectopic heterochromatin islands provide an alternative route to antifungal heteroresistance in *Cryptococcus neoformans*

**DOI:** 10.64898/2026.06.10.731255

**Authors:** Rebecca Yeboah, Sandra Catania, Pin Tong, Maria Isabel Navarro-Mendoza, Carlos Perez-Arques, Manu Shukla, Alison L. Pidoux, Neil R.H. Stone, Tihana Bicanic, Joseph Heitman, Robin C. Allshire

**Affiliations:** Centre for Cell Biology and Institute of Cell Biology, School of Biological Sciences, University of Edinburgh. Edinburgh EH9 3BF, Scotland, UK; Institute of Infection and Immunity, School of Health and Medical Sciences, City St. George’s University of London, London SW17 0RE, UK; Department of Molecular Genetics and Microbiology, Duke University School of Medicine, Durham, North Carolina 27710, USA

**Keywords:** Chromatin, Epigenetics, Epimutation, Fluconazole, Aneuploidy, Antimicrobial Resistance, Antifungal, Unstable, Histone, Adaptation

## Abstract

The fungal pathogen *Cryptococcus neoformans* is estimated to cause approximately 180,000 deaths annually, primarily among immunocompromised HIV patients in resource-limited countries in central and southern Africa. Economic constraints regularly restrict treatment to fluconazole monotherapy. Unstably resistant cells arise in any otherwise fluconazole-sensitive *C. neoformans* population, with such ‘heteroresistance’ often involving chromosome 1 disomy. Here we uncover a form of heteroresistance that occurs by a mechanism distinct from aneuploidy. Transient islands of histone H3 lysine 9 methylation-dependent heterochromatin occur at several locations across the genomes of clinical isolates from African patients. Some islands dissipate in the absence of fluconazole selection but are restored upon re-exposure. Deletion of specific heterochromatin island-located genes increased fluconazole resistance in an otherwise wild-type background, suggesting that heterochromatin-mediated alterations in gene expression elicit unstable resistance. Thus, in addition to aneuploidy, transient heterochromatin islands also appear to contribute to *C. neoformans* fluconazole heteroresistance. Heterochromatin islands have recently been shown to confer unstable antifungal resistance in the ascomycete fungus *Schizosaccharomyces pombe* (fission yeast) and fungal species of the *Mucor circinelloides* complex. Thus, similar unstable resistant epimutations may be widespread in pathogenic fungi, however, their instability and inaccessibility to detection by direct sequencing poses challenges for monitoring this form of heteroresistance in clinical settings.
