## Supplementary Table S2 & S3 for "Variable ectopic heterochromatin islands provide an alternative route to antifungal heteroresistance in *Cryptococcus neoformans*"

### Sheet: Supp.Table2. C.neoform. Strains
Name	Description	Origin
KN99	reference lab strain	Bayne lab
13RE	C. neoformans heterocresistant isolate 13	Bicanic lab
16RE	C. neoformans heterocresistant isolate 16	Bicanic lab
18RE	C. neoformans heterocresistant isolate 18	Bicanic lab
19RA	C. neoformans heterocresistant isolate 19	Bicanic lab
11RA	C. neoformans heterocresistant isolate 11	Bicanic lab
13-rev	13R revertant isolate	This study
16-rev	16R revertant isolate	This study
18-rev	18R revertant isolate	This study
19-rev	19R revertant isolate	This study
11-rev	11R revertant isolate	This study
18R-revFLC1A	18R-rev isolate recovered from fluconazole-modified YPD plate	This study
18R-revFLC2A	18R-rev isolate recovered from fluconazole-modified YPD plate	This study
18R-revFLC1.1E	Colony from 18R-revFLC1A recovered from fluconazole-modified YPD plate	This study
18R-revFLC1.2E	Colony from 18R-revFLC1A recovered from fluconazole-modified YPD plate	This study
18R-revFLC1.3E	Colony from 18R-revFLC1A recovered from fluconazole-modified YPD plate	This study
18R-revFLC1.4A	Colony from 18R-revFLC1A recovered from fluconazole-modified YPD plate	This study
18R-revFLC1.5A	Colony from 18R-revFLC1A recovered from fluconazole-modified YPD plate	This study
18R-revFLCMb1	18R-rev recovered from mice brain- isolate 1	This study
18R-revFLCMb2	18R-rev recovered from mice brain- isolate 2	This study
18R-revFLCMb3	18R-rev recovered from mice brain- isolate 3	This study
H99FLCMb1	H99 recovered from mice brain- isolate 2	This study
H99FLCMb2	H99 recovered from mice brain- isolate 3	This study
CNAG_02693Δ	Background - H99	This study
CNAG_02694Δ	Background - H99	This study
CNAG_04433Δ	Background - H99	Bahn deletion collection (FGSC)
CNAG_04587Δ	Background - H99	Bahn deletion collection (FGSC)
CNAG_04588Δ	Background - H99	Bahn deletion collection (FGSC)
CNAG_04586Δ	Background - H99	Bahn deletion collection (FGSC)
CNAG_02566Δ	Background - H99	Bahn deletion collection (FGSC)
CNAG_02566Δ	Background - 18R-rev	This study
CNAG_06869Δ	Background - 18R-rev	This study
CNAG_04434Δ	Background - 18R-rev	This study
CNAG_04864Δ	Background - 18R-rev	This study
CNAG_04862Δ	Background - 18R-rev	This study
CNAG_04588Δ	Background - 18R-rev	This study
CNAG_04586Δ	Background - 18R-rev	This study

### Sheet: Supp.Table 3. Oligonucleotides
Name	Sequence	Description
H99_qAct F1	CGTCTCTATCCAGGCCGTTC	qPCR act1+ - F
H99_qAct R1	CTATGCAAAGCGTTAGCGGG	qPCR act1+ - R
H99_AFR97151 F1	GAACTTCGTCTCCAAGCCCA	qPCR CNAG_07769 F
H99_AFR97151 R1	CCATTAGTACGGCCGCAGAT	qPCR CNAG_07769 R
H99_AFR97152 F1	CACACCCAGCATTCTGACCT	qPCR CNAG_04432 F
H99_AFR97152 R1	TCGGAAGTGGATTGACGTGG	qPCR CNAG_04432 R
H99_AFR97153 F1	AGCGAGGCGATTATCTCGTG	qPCR CNAG_04433 F
H99_AFR97153 R1	CCCGTTTTATGGTCCCGACA	qPCR CNAG_04433 R
H99_AFR97154 F1	GCTTTGAAGAGCGCGATCAG	qPCR CNAG_04434 F
H99_AFR97154 R1	TCTGGACGAACACGAGGTTG	qPCR CNAG_04434 R
H99_AFR97155 F1	AACAATGATCCACCCGCTGT	qPCR CNAG_07770 F
H99_AFR97155 R1	GGGATGGTTGTGGGCATGTA	qPCR CNAG_07770 R
Deletion strain primers
SC198_02566_sgRNAF	AACTTGCTATAGTATGCCAAGTTTTAGAGCTAGAAATAGCAAGTT	deletion of CNAG_02566
SC199_02566_sgRNARev	TTGGCATACTATAGCAAGTTAACAGTATACCCTGCCGGTG
SC200_02566del_Fw	CCGCATCTTATCATACTCAAGTCTATTACGCCGACCCTTACGCGCACGCGGCATGCAGGATTCGAGTGG
SC201_02566del_Rev	GGTGGGTTGGACGGGTAACGGTGGCAGGCATAGGTGGAGATCCTGGTGATAGCCATGAAGATCCTGAGG
SC332_06869del_Fw	GCCCCCTTTGCTTCCCCATTATTTCCGTCGCCCGGTTCCTCTTCATCTTCGCATGCAGGATTCGAGTGG	deletion of CNAG_06869
SC333_06869del_rev	CGTAGCGCTGTTTCTTCGTCGTTCTCGTGTTCTAAGACCTCGGGTCGGACAGCCATGAAGATCCTGAGG
SC334_sgRNA_06869_Fw	GCCTCGAAGTCGGGAAAAAAGTTTTAGAGCTAGAAATAGCAAGTT
SC335_sgRNA_06869_Rev	TTTTTTCCCGACTTCGAGGCAACAGTATACCCTGCCGGTG
SC218_04434sgRNAF	GTTATCCCGCAGCTCAACATGTTTTAGAGCTAGAAATAGCAAGTT	deletion of CNAG_04434
SC219_04434sgRNARev	ATGTTGAGCTGCGGGATAACAACAGTATACCCTGCCGGTG
SC220_04434del_Fw	ACCAGAAGAACCTCTTTCTCTCGGCACAAGATTCAGCGAGGCTCTATCACGCATGCAGGATTCGAGTGG
SC221_04434del_Rev	GTGGGTTTGGATGGTGGATATAGGCGCATGTGATAAAGGAATAGGGGCCAGCCATGAAGATCCTGAGG
SC235_04864_sgRNAFw	AGTCCCGATCCATTACCACTGTTTTAGAGCTAGAAATAGCAAGTT	deletion of CNAG_04864
SC236_04864_sgRNARev	AGTGGTAATGGATCGGGACTAACAGTATACCCTGCCGGTG
SC237_04864del_Fw	CTCACCCTTCTCCTGTGACGACTCAGCCGTTGATGCATCCGACTTCCGAGGCATGCAGGATTCGAGTGG
SC241_04864del_REV	CCTCCAGAAACTCCATTCGTGCCGCCGTGAGACTTTTCGCCTTGCTGAGGAGCCATGAAGATCCTGAGG
SC249_04588_sgRNAFw	GTACGCGCTTGGTGATATACGTTTTAGAGCTAGAAATAGCAAGTT	deletion of CNAG_04588
SC250_4588_sgRNARev	GTATATCACCAAGCGCGTACAACAGTATACCCTGCCGGTG
SC251_4588del_Fw	TATGTTGGTGGTATGGGTGGTCTCACAACCGTTGCGCCGACGGCAATCCCGCATGCAGGATTCGAGTGG
SC252_04588del_Rev	TCGTATTTTCGAATGCGTGCGTCGAGAAGCCTTCCCAGTATGATACCACAAGCCATGAAGATCCTGAGG
SC338_04586del_fw	GTCAGTCCCAGTTCCTCAACAAGGACACCCCAACAGCTTGGATGGTTACCGCATGCAGGATTCGAGTGG	deletion of CNAG_04586
SC339_04586del_Rev	TCATTTCCATCCTTAACTCCTCTTCCTTGGCCATTGCGGGAATCGAGGCTAGCCATGAAGATCCTGAGG
SC340_sgRNA_04586_F	GAACCGTCGCCGGCTTGATTGTTTTAGAGCTAGAAATAGCAAGTT
SC341_sgRNA_04586_Rev	AATCAAGCCGGCGACGGTTCAACAGTATACCCTGCCGGTG
